# Temperature-regulated *FLOWERING LOCUS T* homologs make distinct contributions to the floral transition in vernalization-dependent and vernalization-independent *Taraxacum koksaghyz* plants

**DOI:** 10.1101/2025.03.03.640718

**Authors:** Andrea Känel, Kai-Uwe Roelfs, Michael Wissing, Benjamin Lenzen, Malin Klein, Richard M. Twyman, Gundula A. Noll, Dirk Prüfer

**Author notes:** Corresponding author: Andrea Känel.

## Abstract

Flowering that requires a period of cold (vernalization) is a key trait in many crops, but the underlying regulatory pathways are often poorly understood. *Taraxacum koksaghyz* is a rubber-producing dandelion of the family Asteraceae, which also includes other economically important crops such as chicory and lettuce. Most *T. koksaghyz* plants require cold exposure to induce flowering, but plants that have lost the dependence on vernalization are more suitable for domestication and breeding. To provide insight into the molecular basis of mandatory vernalization in *T. koskaghyz*, we identified three *FLOWERING LOCUS T* (*FT*) homologs (*TkFT1–3*) that are differentially expressed under varying environmental conditions. *TkFT1* and *TkFT2* are expressed under long-day conditions at ambient temperatures whereas only *TkFT1* is weakly expressed under short-day conditions. Exposure to cold was shown to repress *TkFT1* but induce *TkFT3*. Overexpression experiments revealed that *TkFT1–3* bypass the vernalization requirement in *T. koksaghyz* and its close relative *T. officinale*, and promote early flowering in vernalization-independent *T. brevicorniculatum*. We also identified two *FRUITFULL* homologs (*TkFUL1* and *TkFUL2*) as downstream targets, which were upregulated in *TkFT* overexpression lines. Our findings suggest that TkFT1 promotes vernalization-independent flowering, whereas *TkFT3* expression during the cold period is needed to promote vernalization-dependent flowering. This study explicates the regulatory network controlling flowering time in *T. koksaghyz*, contributing to a broader understanding of flowering in the family Asteraceae and providing knowledge that can be used in the future to facilitate domestication and breeding.

**Key message:** In *Taraxacum koksaghyz*, FT homologs function as floral inducers that upregulate *FRUITFULL* homologs, with TkFT1 linked to vernalization-independent flowering and TkFT3 associated with the acquisition of flowering competence during vernalization.
