## Supplementary Tables S1-S4 for "Temperature-regulated *FLOWERING LOCUS T* homologs make distinct contributions to the floral transition in vernalization-dependent and vernalization-independent *Taraxacum koksaghyz* plants": Supplementary_Table_S1-S4.xlsx

### Sheet: Table S1
Table S1 List of primers used in this study. Attached restriction sites in 5′ overhangs are underlined.
Primer name	Sequence (5´--> 3´)	Tm [°C]	purpose
TkFT1 fw	ATGATGCCTAGGGAGAGGGACCCGT	60	verification of coding sequences
TkFT1 rev	TCATCTCCGTCGTCCGCC
TkFT2 fw	ATGTCTAGGGAGAGGGACCCGC	60
TkFT2 rev	TTATCTCCGTTGTCCACCTAATCCACAT
TkFT3 fw	ATGTCTAGAGAGAGGGACCCGCTG	60
TkFT3 rev	TTATCTCCGTCGTCCACCTAATCCAC
TkFD1 fw	ATGTTATCTGATGGTGGTGGT	58
TkFD1 rev	TTAAAATGGAGCAGTTGATGTTC
TkFUL1 fw	ATGGGAAGAGGTCGAGTGC	58
TkFUL1 rev	TTACTGATGAACATGTTGAAGC
TkFUL2 fw	ATGGGGAGGGGAAGGGTGAC	58
TkFUL2 rev	CTACTGGTTCATGTATTGAAGTATCC
PLsUbi XmaI fw	AGACCCGGGGAAACAAGTGTCCGAAATCC	58	cloning of overexpression constructs
PLsUbi XhoI rev	AAGACTCGAGCTGTTAAAAAAAGAACGAAACAATTA
LsUbi-P sdm XbaI mut fw	tagtgtcttaatatgttttaattatggtttgtagatctaatcatcgaatttattaacga	60
LsUbi-P sdm XbaI mut rev	tcgttaataaattcgatgattagatctacaaaccataattaaaacatattaagacacta
TkFT1 XhoI fw	AAACTCGAGAACAATGATGCCTAGGGAGAGGGACCCGT	60
TkFT1 NheI rev	AGAGCTAGCTCATCTCCGTCGTCCGCCA
TkFT2 XhoI fw	AAACTCGAGAACAATGTCTAGGGAGAGGGACCCGC	60
TkFT2 NheI rev	AGAGCTAGCTTATCTCCGTTGTCCACCTAATC
TkFT3 XhoI fw	AGACTCGAGAACAATGTCTAGAGAGAGGGACCCGC	60
TkFT3 NheI rev	AGAGCTAGCTTATCTCCGTCGTCCACCTAATC
TkFD1 PciI fw	agaACATGTTATCTGATGGTGGTGGTTGTG	58	cloning of BIFC constructs
TkFD1 XbaIfw	aaaTCTAGATTAAAATGGAGCAGTTGATGTTCTCTG
TkFT1 BspHI fw	AGATCATGATGCCTAGGGAGAGGGAC	58
TkFT1 XhoI rev	AGACTCGAGTCATCTCCGTCGTCCGCC
TkFT2 Pci fw	AGAACATGTCTAGGGAGAGGGACCCGC	58
TkFT2 XhoI rev	AGACTCGAGTTATCTCCGTTGTCCACCTAATC
TkFT3 PciI fw	AGAACATGTCTAGAGAGAGGGACC	58
TkFT3 XhoI rev	AGACTCGAGTTATCTCCGTCGTCCACC
LsUbi-P kol fw	GTATAAAAGCTTCGAACGACG	58	analysis of transgene integration
TkFT1 rev	TCATCTCCGTCGTCCGCC
TkFT2 rev	TTATCTCCGTTGTCCACCTAATCCACAT
TkFT3 rev	TTATCTCCGTCGTCCACCTAATCCAC
TkFT1_qPCR_F	CTTGCATTGGTTGGTGACGGAT	64	qRT-PCR
TkFT1_qPCR_R	GGCCACTGGAGAACCAAGG
TkFT2_qPCR_F	GACCTCCGGGATTTTCACACTTTAA	64
TkFT2_qPCR_R	TCCGTTGTCCACCTAATCCACA
TkFT3_qPCR_F	GTAACGTACAACGATCGGGTG	64
TkFT3_qPCR_R	CACCATAACCAAAGTGTGAAAAGCT
TkRP_qPCR_F	CGTCGATCTCAAGGATGTTGTC	64
TkRP_qPCR_R	GGAGCTTTGAGAAGAACCAACG
TkFD1 qPCR fw	ATCATCTAACTCGTCTTCAGGG	64
TkFD1 qPCR rev	ACCTGTAACTCCTGTTGTTGTC
Tx_FUL1 qRT fw	AGCGGATCGAGAACAAAATA	64
Tx_FUL1 qRT rev	TTCTCCGACATAGTGCCTTA
Tx_FUL2 qRT fw	AAACGAAGGTCTGGATTGTT	64
Tx_FUL2 qRT rev	CTGTCCCATTAAGCTGTCTT
TkFT1-P fw	CTAGACATGCTTTATCGCGTTCCAAC	65	Identification & verification of promoter sequences
TkFT1 exonI rev	CGTTGCTAACTTCGCGGTCATTGTAT
TkFT3-P fw	TGCATGAGTCACAGATAACGCCAAC	65
TkFT3-P exonI rev	CTAGGTTGATTGACGACCTGAGAGGG

### Sheet: Table S2
Table S2 Overview of Arabidopsis transcription factors that bind to transcription factor binding sites (TFBSs) identified in the TkFT1 and/or TkFT3 promoters. The number of hits is the number of each TFBS identified in each promoter, with a similarity score ≥ 0.8. Selected Gene Ontology terms for Arabidopsis TFs are listed: response to heat (GO:0009408), response to cold (GO:0009409), response to…
AGI	gene name	number of hits		Selected Gene Ontology terms
		P-TkFT1	P-TkFT3
AT5G11260	HY5	39	304	GO:0009409	GO:0032870	GO:0009416	GO:0006950
AT3G48430	REF6/EIN6	17	45	GO:0032870	GO:0009408	GO:0006338	GO:0006950
AT2G46680	HB7	14	9	GO:0006950	GO:0032870
AT1G32640	MYC2	12	44	GO:0032870	GO:0009888
AT5G47640	NFYB2	12	25	GO:0009416	GO:0006950	GO:0048573
AT5G04340	ZAT6	11	2	GO:0006950
AT5G67060	HEC	10	2	GO:1905392
AT2G46830	CCA1	9	11	GO:0009409	GO:0009416	GO:0009408	GO:0006950	GO:0048573
AT1G21970	LEC1	9	14	GO:0032870	GO:0009416	GO:0006338
AT1G65440	SPT6L	9	8	GO:0006338
AT5G65310	HB5	8	6	GO:0032870
AT2G43010	PIF4	8	33	GO:0009409	GO:0009416	GO:0009408	GO:0006950
AT4G34000	ABF3	7	34	GO:0032870
AT4G01120	GBF2	7	35	GO:0009416
AT3G16857	ARR1	7	22	GO:0006950	GO:0032870	GO:1905392	GO:0009888
AT1G42990	bZIP60	6	4	GO:0006950
AT2G37678	FHY1	6	13	GO:0009416	GO:0006338
AT4G17750	HSFA1A	6	4	GO:0009408	GO:0006950
AT5G61850	LFY	6	6	GO:0032870	GO:0009888
AT5G05410	DREB2A	5	10	GO:0009416	GO:0009408
AT5G07310	ERF115	5	3	GO:0009416	GO:0006950
AT1G01060	LHY	5	2	GO:0009409	GO:0009416	GO:0006950	GO:0048573
AT1G22640	MYB3	5	24	GO:0006950
AT5G67300	MYB44	5	31	GO:0009408	GO:0006950
AT2G30470	VAL1	5	10	GO:2000241
AT1G49720	ABF1	4	35	GO:0032870
AT3G19290	ABF4	4	33	GO:0032870	GO:0006950
AT5G67450	AZF1	4	0	GO:0009409	GO:0006950
AT3G10800	BZIP28	4	3	GO:0009408
AT5G43840	HSFA6A	4	41	GO:0009408
AT5G46760	MYC3	4	31	GO:0009888	GO:0006950
AT2G01570	RGA	4	12	GO:0009409	GO:0032870	GO:0009416	GO:2000241
AT5G17430	BBM	3	6	GO:1905392
AT1G04400	CRY2	3	0	GO:0009416	GO:0009888	GO:0006338	GO:2000241	GO:0006950	GO:0048573
AT5G64360	DNAJ1	3	0	GO:2000241
AT1G51140	FBH3	3	21	GO:0032870	GO:0009416	GO:0048573	GO:0006950
AT3G20740	FIE	3	1	GO:0009409	GO:0006338	GO:2000241	GO:0006950
AT2G22430	HB6	3	33	GO:0032870	GO:0006950
AT5G16560	KAN1	3	4	GO:1905392
AT1G24260	SEP3	3	7	GO:1905392
AT1G73100	SUVH3	3	2	GO:0006338
AT2G22540	SVP	3	0	GO:0009888	GO:2000241
AT1G69120	AP1	2	1	GO:0009888
AT4G37790	HAT22	2	23	GO:0032870	GO:0006950
AT4G30410	IBH1	2	0	GO:0032870
AT1G68480	JAG	2	2	GO:2000241	GO:1905392
AT2G20180	PIF1	2	23	GO:0009409	GO:0032870	GO:0009416	GO:0009408	GO:0006950
AT3G59060	PIF5	2	19	GO:0009409	GO:0009416	GO:0006950
AT1G76500	SOB3	2	18	GO:0009416
AT5G04940	SUVH1	2	7	GO:0006338
AT4G02020	SWN	2	0	GO:0009409	GO:0009888	GO:0006338	GO:0006950
AT2G38470	WRKY33	2	9	GO:0009409	GO:0009408	GO:0006950
AT4G32980	ATH1	2	6	GO:0009416	GO:0009888
AT4G36920	AP2	1	1	GO:1905392	GO:0009888
AT3G06400	CHR11	1	2	GO:0006338
AT2G25930	ELF3	1	8	GO:0009409	GO:0009416	GO:2000241	GO:0048573
AT1G77080	FLM	1	1	GO:0009416	GO:2000241	GO:0048573
AT3G09370	MYB3R3	1	4	GO:0006950
AT5G61270	PIF7	1	28	GO:0009416
AT5G60690	REV	1	5	GO:0009888
AT1G27730	STZ	1	0	GO:0009409	GO:0009416	GO:0006950
AT2G22840	GRF1	0	1	GO:0009409
AT3G26744	ICE1	0	7	GO:0009409	GO:0032870	GO:0009888	GO:0006950
AT2G17950	WUS	0	7	GO:0009888	GO:1905392
AT3G15030	TCP4	0	3	GO:1905392
AT1G09570	PHYA	0	7	GO:0006950	GO:0009416	GO:0009409
AT4G32730	MYB3R1	12	97	others
AT4G35610	TREE1	9	82	others
AT2G46270	GBF3	9	31	others
AT5G04760	DIV2	8	22	others
AT4G32010	VAL2	7	26	others
AT1G32150	bZIP68	6	34	others
AT4G27410	RD26	6	28	others
AT1G77450	NAC032	5	26	others
AT5G11510	MYB3R4	5	19	others
AT5G63790	NAC102	4	3	others
AT5G16820	HSFA1b	4	3	others
AT4G29000	TCX5	4	1	others
AT1G65330	PHE1	3	5	others
AT2G02080	IDD4	3	2	others
AT3G15500	NAC055	2	9	others
AT2G01710	DNAJ2	2	1	others
AT3G57800	bHLH60	0	1	others
AT2G36270	ABI5	0	15	others
AT3G44290	NAC060	0	5	others
AT1G56170	NFYC2	0	42	others

### Sheet: Table S3
Table S3 Correlation coefficients of TkFT1, TkFT2 and TkFT3 expression with days until flowering in corresponding T. officinale overexpression (To/OE) plants determined by two-tailed Spearman rank correlation.
To/OE plants		Days until flowering
PLsUbi::TkFT1	TkFT1 expression	rs = -0.885, p = 0.002, n = 9
PLsUbi::TkFT2	TkFT2 expression	rs = -0.822, p = 0.007 n = 9
PLsUbi::TkFT3	TkFT3 expression	rs = -0.809, p = 0.008, n = 9

### Sheet: Table S4
Table S4 Correlation coefficients of TkFT1, TkFT2 and TkFT3 expression with days until flowering in corresponding T. brevicorniculatum overexpression (Tb/OE) plants determined by two-tailed Spearman rank correlation.
Tb/OE plants		Days until flowering
PLsUbi::TkFT1	TkFT1 expression	rs = -0.837, p = 0.005, n = 9
PLsUbi::TkFT2	TkFT2 expression	rs = -0.722, p = 0.028 n = 9
PLsUbi::TkFT3	TkFT3 expression	rs = -0.722, p = 0.028, n = 9
